# StableLift: Optimized Germline and Somatic Variant Detection Across Genome Builds

**DOI:** 10.1101/2024.10.31.621401

**Authors:** Nicholas K. Wang, Nicholas Wiltsie, Helena K. Winata, Sorel Fitz-Gibbon, Alfredo E. Gonzalez, Nicole Zeltser, Raag Agrawal, Jieun Oh, Jaron Arbet, Yash Patel, Takafumi N. Yamaguchi, Paul C. Boutros

**Author notes:** Corresponding author: Center for Health Sciences, 10833 Le Conte Avenue, Los Angeles, CA, United States of America 90095.

## Abstract

Reference genomes are foundational to modern genomics. Our growing understanding of genome structure leads to continual improvements in reference genomes and new genome “builds” with incompatible coordinate systems. We quantified the impact of genome build on germline and somatic variant calling by analyzing tumour-normal whole-genome pairs against the two most widely used human genome builds. The average individual had a build-discordance of 3.8% for germline SNPs, 8.6% for germline SVs, 25.9% for somatic SNVs and 49.6% for somatic SVs. Build-discordant variants are not simply false-positives: 47% were verified by targeted resequencing. Build-discordant variants were associated with specific genomic and technical features in variant- and algorithm-specific patterns. We leveraged these patterns to create StableLift, an algorithm that predicts cross-build stability with AUROCs of 0.934 ± 0.029. These results call for significant caution in cross-build analyses and for use of StableLift as a computationally efficient solution to mitigate inter-build artifacts.
