## Supplementary Tables for "StableLift: Optimized Germline and Somatic Variant Detection Across Genome Builds"

### Sheet: SupplementaryTable1
Supplementary Table 1: WGS Analysis/Training Cohort (40 ICGC PRAD-CA + 10 PCAWG)
Sample Information				Sequencing Metrics		GRCh38 Variant Counts
Donor ID	Cancer Type	Normal Sample ID	Tumour Sample ID	Normal Coverage	Tumour Coverage	gSNPs	sSNVs	gSVs	sSVs
CPCG0126	Prost-AdenoCA	CPCG0126-B1	CPCG0126-F1	32	55	4916541	14497	10631	258
CPCG0341	Prost-AdenoCA	CPCG0341-B1	CPCG0341-F1	32	51	4091174	20382	9943	344
CPCG0426	Prost-AdenoCA	CPCG0426-B1	CPCG0426-F1	39	42	4301246	10875	10245	106
CPCG0432	Prost-AdenoCA	CPCG0432-B1	CPCG0432-F1	38	46	4325411	14553	10372	198
CPCG0433	Prost-AdenoCA	CPCG0433-B1	CPCG0433-F1	44	52	4332533	10576	10427	226
CPCG0437	Prost-AdenoCA	CPCG0437-B1	CPCG0437-F1	40	62	4329647	10937	10328	153
CPCG0455	Prost-AdenoCA	CPCG0455-B1	CPCG0455-F1	24	52	4305891	11237	10554	81
CPCG0458	Prost-AdenoCA	CPCG0458-B1	CPCG0458-F1	39	61	4374720	10608	10561	73
CPCG0484	Prost-AdenoCA	CPCG0484-B1	CPCG0484-F1	39	68	4324073	5616	10352	46
CPCG0486	Prost-AdenoCA	CPCG0486-B1	CPCG0486-F1	35	61	4331100	8031	10396	70
CPCG0490	Prost-AdenoCA	CPCG0490-B1	CPCG0490-F1	26	65	4225686	12173	10222	162
CPCG0496	Prost-AdenoCA	CPCG0496-B1	CPCG0496-F1	37	55	4168899	15160	9912	116
CPCG0499	Prost-AdenoCA	CPCG0499-B1	CPCG0499-F1	35	65	4300672	8515	10336	122
CPCG0500	Prost-AdenoCA	CPCG0500-B1	CPCG0500-F1	35	66	4297447	8911	10328	343
CPCG0502	Prost-AdenoCA	CPCG0502-B1	CPCG0502-F1	34	67	4324828	10306	10456	210
CPCG0504	Prost-AdenoCA	CPCG0504-B1	CPCG0504-F1	37	68	4329426	6821	10500	116
CPCG0508	Prost-AdenoCA	CPCG0508-B1	CPCG0508-F1	32	67	4211894	6496	9998	65
CPCG0522	Prost-AdenoCA	CPCG0522-B1	CPCG0522-F1	36	66	4311636	9879	10392	54
CPCG0523	Prost-AdenoCA	CPCG0523-B1	CPCG0523-F1	37	67	4317892	8858	10418	120
CPCG0524	Prost-AdenoCA	CPCG0524-B1	CPCG0524-F1	25	62	4287917	7923	10275	67
CPCG0526	Prost-AdenoCA	CPCG0526-B1	CPCG0526-F1	22	52	4282353	32869	10431	172
CPCG0527	Prost-AdenoCA	CPCG0527-B1	CPCG0527-F1	25	74	4290471	7399	10205	68
CPCG0528	Prost-AdenoCA	CPCG0528-B1	CPCG0528-F1	25	62	4310622	8537	10445	85
CPCG0529	Prost-AdenoCA	CPCG0529-B1	CPCG0529-F1	25	63	4305689	11168	10338	93
CPCG0531	Prost-AdenoCA	CPCG0531-B1	CPCG0531-F1	24	56	4310729	14310	10334	111
CPCG0532	Prost-AdenoCA	CPCG0532-B1	CPCG0532-F1	25	58	5047183	14127	11108	89
CPCG0534	Prost-AdenoCA	CPCG0534-B1	CPCG0534-F1	24	67	4289027	8400	10268	98
CPCG0537	Prost-AdenoCA	CPCG0537-B1	CPCG0537-F1	22	60	4284349	17014	10212	187
CPCG0539	Prost-AdenoCA	CPCG0539-B1	CPCG0539-F1	22	54	4284460	12966	10216	101
CPCG0540	Prost-AdenoCA	CPCG0540-B1	CPCG0540-F1	22	60	4354125	14498	10490	320
CPCG0545	Prost-AdenoCA	CPCG0545-B1	CPCG0545-F1	23	59	4322102	17330	10362	316
CPCG0563	Prost-AdenoCA	CPCG0563-B1	CPCG0563-F1	22	58	4282091	12144	10233	103
CPCG0568	Prost-AdenoCA	CPCG0568-B1	CPCG0568-F1	22	46	4296446	17419	10271	92
CPCG0569	Prost-AdenoCA	CPCG0569-B1	CPCG0569-F1	39	58	4311930	6700	10342	71
CPCG0579	Prost-AdenoCA	CPCG0579-B1	CPCG0579-F1	38	55	4301366	6774	10350	163
CPCG0580	Prost-AdenoCA	CPCG0580-B1	CPCG0580-F1	32	46	4219926	3821	10304	20
CPCG0581	Prost-AdenoCA	CPCG0581-B1	CPCG0581-F1	25	53	4216521	9626	10360	127
CPCG0584	Prost-AdenoCA	CPCG0584-B1	CPCG0584-F1	25	56	4214431	25517	10095	325
CPCG0603	Prost-AdenoCA	CPCG0603-B1	CPCG0603-F1	40	54	4300886	4668	10359	31
CPCG0607	Prost-AdenoCA	CPCG0607-B1	CPCG0607-F1	39	53	4323709	8797	10368	72
DO218695	Biliary-AdenoCA	SA545293	SA544047	50	47	4073272	18858	9271	128
DO555	Bladder-TCC	SA1598	SA1556	27	29	4170532	23933	10204	73
DO479	Bladder-TCC	SA3784	SA3742	28	27	4127044	11611	9692	124
DO11441	CNS-GBM	SA154272	SA154417	26	38	4144144	11864	9910	225
DO50342	Eso-AdenoCA	SA528847	SA528892	34	62	4021244	90537	10025	249
DO50407	Eso-AdenoCA	SA528796	SA528876	41	60	4039217	46937	10066	489
DO50311	Eso-AdenoCA	SA528944	SA528788	36	60	4000911	24363	9994	175
DO15110	Head-SCC	SA190313	SA190261	32	71	4140273	7756	9761	139
DO26769	Lung-SCC	SA300568	SA300605	55	78	4241783	124695	10285	343
DO43506	Uterus-AdenoCA	SA478425	SA478344	41	60	4047327	96746	9684	160

### Sheet: SupplementaryTable2
Supplementary Table 2: WGS + Targeted Deep-Sequencing Validation Cohort (PCAWG)
Donor Information		WGS				Targeted Deep-Sequencing
Donor ID	Cancer Type	Sample ID Normal	Sample ID Tumour	Coverage Normal	Coverage Tumour	Sample ID Normal	Sample ID Tumour	Targeted Array Number	Targeted Coverage Normal	Targeted Coverage Tumour
DO218695	Biliary-AdenoCA	SA545293	SA544047	50	47	SA607102	SA607103	2	688	636
DO50342	Eso-AdenoCa	SA528847	SA528892	34	62	SA607111	SA607110	2	677	674
DO50407	Eso-AdenoCa	SA528796	SA528876	41	60	SA607117	SA607116	2	598	628
DO50311	Eso-AdenoCa	SA528944	SA528788	36	60	SA607115	SA607114	2	696	699
DO43506	Uterus-AdenoCA	SA478425	SA478344	41	60	SA552260	SA552259	2	543	693

### Sheet: SupplementaryTable3
Supplementary Table 3: WGS Validation Cohort (TCGA-SARC)
Donor ID	Normal Sample ID	Tumour Sample ID	Normal Coverage	Tumour Coverage
TCGASTSA000008	TCGASTSA000008-N001-B01-P	TCGASTSA000008-T001-P01-P	31	46
TCGASTSA000014	TCGASTSA000014-N001-B01-P	TCGASTSA000014-T001-P01-P	29	48
TCGASTSA000026	TCGASTSA000026-N002-A01-P	TCGASTSA000026-T001-P01-P	27	63
TCGASTSA000041	TCGASTSA000041-N001-B01-P	TCGASTSA000041-T001-P01-P	29	56
TCGASTSA000045	TCGASTSA000045-N001-B01-P	TCGASTSA000045-T001-P01-P	32	50
TCGASTSA000060	TCGASTSA000060-N001-B01-P	TCGASTSA000060-T001-P01-P	30	51
TCGASTSA000064	TCGASTSA000064-N001-B01-P	TCGASTSA000064-T001-P01-P	28	48
TCGASTSA000112	TCGASTSA000112-N001-B01-P	TCGASTSA000112-T001-P01-P	32	47
TCGASTSA000131	TCGASTSA000131-N001-B01-P	TCGASTSA000131-T001-P01-P	29	47
TCGASTSA000200	TCGASTSA000200-N001-B01-P	TCGASTSA000200-T001-P01-P	29	41

### Sheet: SupplementaryTable4
Supplementary Table 4: WXS Validation Cohort (TCGA-SARC)
Donor ID	Normal Sample ID	Tumour Sample ID	Normal Coverage	Tumour Coverage
TCGASTSA000001	TCGASTSA000001-N001-B01-P	TCGASTSA000001-T001-P01-P	38	42
TCGASTSA000008	TCGASTSA000008-N001-B01-P	TCGASTSA000008-T001-P01-P	43	33
TCGASTSA000009	TCGASTSA000009-N001-B01-P	TCGASTSA000009-T001-P01-P	77	81
TCGASTSA000011	TCGASTSA000011-N001-B01-P	TCGASTSA000011-T001-P01-P	44	39
TCGASTSA000021	TCGASTSA000021-N001-B01-P	TCGASTSA000020-T001-P01-P	43	35
TCGASTSA000022	TCGASTSA000022-N001-B01-P	TCGASTSA000022-T001-P01-P	37	36
TCGASTSA000024	TCGASTSA000024-N001-B01-P	TCGASTSA000024-T001-P01-P	40	45
TCGASTSA000025	TCGASTSA000025-N001-A01-P	TCGASTSA000027-T001-P01-P	20	52
TCGASTSA000027	TCGASTSA000027-N001-B01-P	TCGASTSA000030-T001-P01-P	46	42
TCGASTSA000030	TCGASTSA000030-N001-B01-P	TCGASTSA000033-T001-P01-P	43	68
TCGASTSA000033	TCGASTSA000033-N001-B01-P	TCGASTSA000034-T001-P01-P	49	35
TCGASTSA000034	TCGASTSA000034-N001-A01-P	TCGASTSA000035-T001-P01-P	37	49
TCGASTSA000035	TCGASTSA000035-N001-B01-P	TCGASTSA000036-T001-P01-P	51	46
TCGASTSA000036	TCGASTSA000036-N001-B01-P	TCGASTSA000037-T001-P01-P	26	30
TCGASTSA000037	TCGASTSA000037-N002-A01-P	TCGASTSA000040-T001-P01-P	24	31
TCGASTSA000040	TCGASTSA000040-N001-B01-P	TCGASTSA000041-T001-P01-P	29	43
TCGASTSA000042	TCGASTSA000042-N001-B01-P	TCGASTSA000042-T001-P01-P	32	35
TCGASTSA000043	TCGASTSA000043-N001-B01-P	TCGASTSA000043-T001-P01-P	41	35
TCGASTSA000044	TCGASTSA000044-N001-B01-P	TCGASTSA000044-T001-P01-P	40	49
TCGASTSA000045	TCGASTSA000045-N001-B01-P	TCGASTSA000045-T001-P01-P	41	36
TCGASTSA000046	TCGASTSA000046-N001-B01-P	TCGASTSA000046-T001-P01-P	41	47
TCGASTSA000047	TCGASTSA000047-N001-B01-P	TCGASTSA000047-T001-P01-P	30	35
TCGASTSA000049	TCGASTSA000049-N001-A01-P	TCGASTSA000049-T001-P01-P	41	52
TCGASTSA000050	TCGASTSA000050-N001-B01-P	TCGASTSA000050-T001-P01-P	34	35
TCGASTSA000051	TCGASTSA000051-N001-B01-P	TCGASTSA000051-T001-P01-P	27	27
TCGASTSA000053	TCGASTSA000053-N001-B01-P	TCGASTSA000053-T001-P01-P	43	51
TCGASTSA000054	TCGASTSA000054-N001-B01-P	TCGASTSA000054-T001-P01-P	34	44
TCGASTSA000055	TCGASTSA000055-N001-B01-P	TCGASTSA000055-T001-P01-P	32	42
TCGASTSA000056	TCGASTSA000056-N001-B01-P	TCGASTSA000056-T001-P01-P	39	38
TCGASTSA000057	TCGASTSA000057-N001-B01-P	TCGASTSA000057-T001-P01-P	49	59
TCGASTSA000058	TCGASTSA000058-N001-B01-P	TCGASTSA000058-T001-P01-P	51	48
TCGASTSA000059	TCGASTSA000059-N001-B01-P	TCGASTSA000059-T001-P01-P	38	59
TCGASTSA000061	TCGASTSA000061-N001-B01-P	TCGASTSA000061-T001-P01-P	31	34
TCGASTSA000062	TCGASTSA000062-N001-B01-P	TCGASTSA000062-T001-P01-P	31	41
TCGASTSA000063	TCGASTSA000063-N001-B01-P	TCGASTSA000063-T001-P01-P	37	50
TCGASTSA000065	TCGASTSA000065-N001-B01-P	TCGASTSA000065-T001-P01-P	52	55
TCGASTSA000066	TCGASTSA000066-N001-B01-P	TCGASTSA000066-T001-P01-P	27	33
TCGASTSA000067	TCGASTSA000067-N001-B01-P	TCGASTSA000067-T001-P01-P	41	39
TCGASTSA000068	TCGASTSA000068-N001-B01-P	TCGASTSA000068-T001-P01-P	47	44
TCGASTSA000070	TCGASTSA000070-N001-B01-P	TCGASTSA000070-T001-P01-P	31	29
TCGASTSA000071	TCGASTSA000071-N001-A01-P	TCGASTSA000071-T001-P01-P	50	46
TCGASTSA000072	TCGASTSA000072-N001-B01-P	TCGASTSA000072-T001-P01-P	84	81
TCGASTSA000074	TCGASTSA000074-N001-B01-P	TCGASTSA000074-T001-P01-P	49	46
TCGASTSA000075	TCGASTSA000075-N001-A01-P	TCGASTSA000075-T001-P01-P	35	35
TCGASTSA000077	TCGASTSA000077-N001-B01-P	TCGASTSA000077-T001-P01-P	37	41
TCGASTSA000078	TCGASTSA000078-N001-B01-P	TCGASTSA000078-T001-P01-P	30	27
TCGASTSA000079	TCGASTSA000079-N001-B01-P	TCGASTSA000079-T001-P01-P	39	43
TCGASTSA000080	TCGASTSA000080-N001-B01-P	TCGASTSA000080-T001-P01-P	36	36
TCGASTSA000082	TCGASTSA000082-N001-B01-P	TCGASTSA000082-T001-P01-P	39	40
TCGASTSA000083	TCGASTSA000083-N001-B01-P	TCGASTSA000083-T001-P01-P	68	76
TCGASTSA000084	TCGASTSA000084-N001-A01-P	TCGASTSA000084-T001-P01-P	37	42
TCGASTSA000085	TCGASTSA000085-N001-B01-P	TCGASTSA000085-T001-P01-P	37	29
TCGASTSA000087	TCGASTSA000087-N001-B01-P	TCGASTSA000087-T001-P01-P	33	48
TCGASTSA000088	TCGASTSA000088-N001-B01-P	TCGASTSA000088-T001-P01-P	35	43
TCGASTSA000089	TCGASTSA000089-N001-B01-P	TCGASTSA000089-T001-P01-P	25	33
TCGASTSA000090	TCGASTSA000090-N001-B01-P	TCGASTSA000090-T001-P01-P	43	33
TCGASTSA000093	TCGASTSA000093-N001-B01-P	TCGASTSA000093-T001-P01-P	46	37
TCGASTSA000094	TCGASTSA000094-N001-B01-P	TCGASTSA000094-T001-P01-P	34	39
TCGASTSA000095	TCGASTSA000095-N001-B01-P	TCGASTSA000095-T001-P01-P	34	50
TCGASTSA000096	TCGASTSA000096-N001-B01-P	TCGASTSA000096-T001-P01-P	40	41
